# Nucleosome stability safeguards cell identity, stress resilience and healthy aging

**DOI:** 10.1101/2025.09.17.676776

**Authors:** Hiroshi Tanaka, Brenna S. McCauley, Clara Guida, Xue Lei, Sha Li, Tatiana M. Moreno, K’leigh Guillotte, Zong-Ming Chua, Adrianna Abele, Aashna Lamba, Rouven Arnold, Adarsh Rajesh, Marcos G. Teneche, Laurence Haddadin, Anagha Deshpande, Aniruddha J. Deshpande, Alexandre Colas, Caroline Kumsta, Michael Petrascheck, Rolf Bodmer, Weiwei Dang, Peter D. Adams

## Abstract

Nucleosomes are the minimal repeating units of chromatin. Their dynamic assembly and disassembly underpins chromatin organization and genome regulation. However, it remains unclear how intrinsic nucleosome stability contributes to higher-level yet fundamental cellular and organismal properties—such as preservation of cell identity, lineage specification, stress resilience and ultimately healthy aging. To address this, we tested the impact of decreased intrinsic nucleosome stability across multiple cell, tissue and organismal models by introducing histone mutants that weaken histone–histone interactions. While nucleosome instability did not broadly alter global chromatin accessibility, DNA damage, cell proliferation or viability, it impaired lineage-specific gene expression programs, altered lineage specification and activated intrinsic inflammatory and stress pathways in a manner reminiscent of aging in mouse tissues and human cells. Consistently, nucleosome instability accelerated the onset of age-associated transcriptional alterations and functional decline in *Caenorhabditis elegans* and *Drosophila melanogaster*, and reduced cellular resilience to exogenous perturbations— including environmental, epigenetic and mitotic stress—in human cells and *Saccharomyces cerevisiae*. These cross-species findings identify nucleosome stability as an evolutionarily conserved epigenetic safeguard that preserves cell identity and stress resilience and supports organismal function and healthy aging.
