## Supplementary Table 1 for "Nucleosome stability safeguards cell identity, stress resilience and healthy aging"

### Sheet: Sheet1
Supplementary Table. 1: Demographics and experimental passage number of primary human dermal fibroblasts in RNA-seq experiment.
SD-NSC cell line	Donor age	Donor sex	Passage # for RNA-seq experiment
S201	23	Female	P9
S204	26	Female	P7
S207	72	Male	P8
S215	70	Female	P8
S219	69	Female	P7
S220	23	Male	P9
S221	64	Female	P8
S223	33	Male	P6
S227	64	Male	P5
